# Emergence of an adaptive epigenetic cell state in human bladder urothelial carcinoma evolution

**DOI:** 10.1101/2021.10.30.466556

**Authors:** Yu Xiao, Wan Jin, Kaiyu Qian, Kai Wu, Gang Wang, Wei Jiang, Rui Cao, Lingao Ju, Yan Zhao, Hang Zheng, Tongzu Liu, Luyuan Chang, Zilin Xu, Ting Wang, Jun Luo, Liuying Shan, Fang Yu, Xintong Chen, Dongmei Liu, Hong Cao, Zhonghua Yang, Sheng Li, Hongjie Shi, Zhongqiang Guo, Yan Gong, Nan Liu, Shenjuan Li, Yejinpeng Wang, Xinyue Cao, Wenjun Ding, Wei Zhou, Diansheng Cui, Ye Tian, Chundong Ji, Yongwen Luo, Xin Hong, Haoli Ma, Fangjin Chen, Minsheng Peng, Yi Zhang, Xinghuan Wang

**Author notes:** Corresponding authors: Dr. Xinghuan Wang. These authors contributed equally to this work (Yu Xiao, Wan Jin, Kaiyu Qian, Kai Wu, Gang Wang, Wei Jiang, Rui Cao, Lingao Ju, Yan Zhao, Hang Zheng).

## Abstract

Intratumor heterogeneity (ITH) of bladder cancer (BLCA) facilitates therapy resistance and immune evasion to affect clinical prognosis directly. However, the molecular and cellular mechanism generating ITH in BLCA remains elusive. Here we show that a TM4SF1-positive cancer subpopulation (TPCS) drives ITH diversification in BLCA. By extensive profiling of the epigenome and transcriptome of BLCA from 79 donors across all stages, we elucidated the evolution trajectories of luminal and basal BLCA. TPCS emerges from the basal trajectory and shows extensive transcriptional plasticity with a distinct epigenomic landscape. Clinically, TPCS were enriched in advanced stage patients and associated with poor prognosis. Our results showed how cancer adapts to its environment by adopting a stem cell-like epigenomic landscape.
