## Supplementary material for "Emergence of an adaptive epigenetic cell state in human bladder urothelial carcinoma evolution": Supp.Table.1. Human biospecimen and experiment details

### Sheet: Notes
NOTE
BLCA: bladder cancer
LCNEC: large cell neuroendocrine cancer
GEM: gencitabine
HCPT: hydroxycamptothecin
BCG: Bacillus-Calmette-Guérin
TURBT: Transurethral Resection of Bladder Tumor

### Sheet: Donors
individual_name	gender	disease_name	disease_stage	treatment	Nsamples	sample_list	tissue_list	experiment_type
0020201202	male	healthy donor	0	resection	2	2005365S1; 2005365S2	bladder normal bladder tissue; prostate normal prostate tissue	bulk Panel assay; singe cell RNA 3 prime assay; single cell ATAC assay
1460019	male	healthy donor	0	resection	1	2005649S1	bladder normal bladder tissue	bulk Panel assay; singe cell RNA 3 prime assay; single cell ATAC assay
1463224	female	healthy donor	0	resection	1	2005640S1	bladder normal bladder tissue	bulk Panel assay; singe cell RNA 3 prime assay; single cell ATAC assay
1233939	male	BLCA	T1N0M0	TURBT	2	1903687S1; 1903687S2	bladder cancer adjacent tissue; bladder cancer tissue	bulk ATAC assay; bulk DNA Methylation assay; bulk Panel assay
1223299	male	BLCA	T1N0Mx	GEM instillation, resection	2	1903685S1; 1903685S2	bladder cancer adjacent tissue; bladder cancer tissue	bulk DNA Methylation assay; bulk Panel assay
1231820	male	BLCA	T1N0Mx	resection	1	1903688S1	bladder cancer tissue	bulk ATAC assay; bulk Panel assay
1271133	male	BLCA	T1N0Mx	unclear drug instillation, resection	1	1903707S1	bladder cancer tissue	bulk Panel assay
1272181	male	BLCA	T1N0Mx	GEM instillation, resection	1	1903710S1	bladder cancer tissue	bulk DNA Methylation assay; bulk Panel assay
1278300	male	BLCA	T1N0Mx	resection	1	1903772S1	bladder cancer tissue	bulk ATAC assay; bulk Panel assay
1280854	male	BLCA	T1N0Mx	GEM instillation, resection	1	1903717S2	bladder cancer tissue	bulk ATAC assay; bulk DNA Methylation assay; bulk Panel assay
1420609	female	BLCA	T1N0Mx	GEM instillation, BCG instillation, resection	2	2004191S1; 2004191S3	bladder cancer tissue; blood_PBMC	single cell TCR assay
1429098	male	BLCA	T1N0Mx	resection	1	2002634S1	bladder cancer tissue	singe cell RNA 3 prime assay; singe cell RNA 5 prime assay
1431040	male	BLCA	T1N0Mx	resection	2	2002801S3; 2002801S4	bladder cancer tissue; lymph nodes_lymph nodes	singe cell RNA 3 prime assay; singe cell RNA 5 prime assay; single cell ATAC assay; single cell TCR assay
LSL	male	BLCA	T1N0Mx	resection	1	2004378S4	bladder cancer tissue	singe cell RNA 3 prime assay; singe cell RNA 5 prime assay; single cell ATAC assay
YY-BLC1	male	BLCA	T1N0Mx	resection	1	2001594S5	bladder cancer tissue	singe cell RNA 5 prime assay; single cell ATAC assay
1233610	male	BLCA, bladder adenocarcinoma	T1NxMx	BCG instillation, TURBT	1	1903686S1	bladder cancer tissue	bulk DNA Methylation assay; bulk Panel assay
1233812	male	BLCA	T1NxMx	TURBT	1	1903692S1	bladder cancer tissue	bulk DNA Methylation assay; bulk Panel assay
1242718	male	BLCA	T1NxMx	GEM instillation, TURBT	1	1903696S1	bladder cancer tissue	bulk DNA Methylation assay; bulk Panel assay
1251117	female	BLCA	T1NxMx	TURBT	1	1903701S1	bladder cancer tissue	bulk Panel assay
1261166	female	BLCA	T1NxMx	TURBT	1	1903704S1	bladder cancer tissue	bulk Panel assay
1265750	male	BLCA	T1NxMx	TURBT	1	1903743S1	bladder cancer tissue	bulk Panel assay
1317720	male	BLCA	T1NxMx	TURBT	1	1903728S1	bladder cancer tissue	bulk ATAC assay; bulk DNA Methylation assay; bulk Panel assay
1466641	male	BLCA	T1NxMx	TURBT	2	2004792S1; 2004792S14	bladder cancer tissue; blood_PBMC	bulk Panel assay; singe cell RNA 3 prime assay; singe cell RNA 5 prime assay; single cell ATAC assay; single cell TCR assay
1469114	female	ureteral cancer	T1NxMx	resection	1	2004976S5	blood_PBMC	singe cell RNA 3 prime assay; singe cell RNA 5 prime assay; single cell TCR assay
1275526	male	BLCA	T2aN0Mx	resection	1	1903712S2	bladder cancer tissue	bulk DNA Methylation assay; bulk Panel assay
1277542	male	BLCA	T2aN0Mx	GEM instillation, resection	1	1903771S1	bladder cancer tissue	bulk Panel assay
1226401	female	BLCA	T2bN0Mx	resection	1	1903690S1	bladder cancer tissue	bulk DNA Methylation assay; bulk Panel assay
1437983	female	BLCA	T2bN0Mx	resection	2	2003353S1; 2003353S6	bladder cancer tissue; lymph nodes_lymph nodes	singe cell RNA 3 prime assay; singe cell RNA 5 prime assay; single cell ATAC assay; single cell TCR assay
1280181	female	bladder sarcoma	T2bN1Mx	resection	1	1903775S1	bladder cancer tissue	bulk ATAC assay; bulk DNA Methylation assay; bulk Panel assay
1466401	male	BLCA	T2bNxMx	GEM instillation, resection	2	2004919S1; 2004919S2	bladder cancer adjacent tissue; bladder cancer tissue	bulk Panel assay; single cell ATAC assay
1231310	male	BLCA	T2N0Mx	resection	1	1903691S2	bladder cancer tissue	bulk ATAC assay; bulk DNA Methylation assay; bulk Panel assay
1244074	male	BLCA	T2N0Mx	resection	1	1903700S1	bladder cancer tissue	bulk ATAC assay; bulk DNA Methylation assay; bulk Panel assay
1272862	male	BLCA	T2N0Mx	GEM instillation, resection	1	1903711S1	bladder cancer tissue	bulk ATAC assay; bulk DNA Methylation assay; bulk Panel assay
1280034	male	BLCA	T2N0Mx	resection	1	1903773S1	bladder cancer tissue	bulk ATAC assay; bulk DNA Methylation assay; bulk Panel assay
1465515	male	BLCA	T2N0Mx	GEM instillation, resection	3	2004464S1; 2004464S13; 2004464S4	bladder cancer adjacent tissue; bladder cancer tissue; blood_PBMC	bulk Panel assay; singe cell RNA 3 prime assay; singe cell RNA 5 prime assay; single cell ATAC assay; single cell TCR assay
1476355	male	BLCA	T2N0Mx	resection	2	2005471S1; 2005471S2	bladder cancer adjacent tissue; bladder cancer tissue	bulk Panel assay; singe cell RNA 3 prime assay; singe cell RNA 5 prime assay; single cell ATAC assay
1480619	male	BLCA	T2N0Mx	resection	4	2005588S10; 2005588S11; 2005588S8; 2005588S9	bladder cancer adjacent tissue; bladder cancer tissue; prostate normal prostate tissue	bulk Panel assay; singe cell RNA 3 prime assay; singe cell RNA 5 prime assay; single cell ATAC assay; single cell TCR assay
1273359	male	BLCA	T2N1Mx	resection	1	1903747S1	bladder cancer tissue	bulk ATAC assay; bulk Panel assay
1439225	male	BLCA	T3aN0Mx	resection	6	2003692S10; 2003692S12; 2003692S13; 2003692S14; 2003692S3; 2003692S9	bladder cancer adjacent tissue; bladder cancer tissue; blood_PBMC; prostate normal prostate tissue	bulk DNA Methylation assay; singe cell RNA 3 prime assay; singe cell RNA 5 prime assay; single cell ATAC assay; single cell TCR assay
1461910	female	BLCA	T3aN0Mx	GEM instillation, TURBT, resection	3	2004253S1; 2004253S18; 2004253S19	bladder cancer adjacent tissue; bladder cancer tissue	bulk DNA Methylation assay; singe cell RNA 3 prime assay; singe cell RNA 5 prime assay; single cell ATAC assay; single cell TCR assay
1248551	male	BLCA	T3N0Mx	resection	1	1903736S1	bladder cancer tissue	bulk ATAC assay; bulk DNA Methylation assay; bulk Panel assay
1251642	male	BLCA with squamous differentiation	T3N0Mx	resection	2	1903737S1; 1903737S2	bladder cancer adjacent tissue; bladder cancer tissue	bulk ATAC assay; bulk DNA Methylation assay; bulk Panel assay
1258229	male	bladder small cell carcinoma	T3N0Mx	resection	2	1903740S1; 1903740S2	bladder cancer adjacent tissue; bladder cancer tissue	bulk DNA Methylation assay; bulk Panel assay
1450995	male	BLCA	T3N1Mx	GEM and HCPT instillation, resection	4	2003827S18; 2003827S2; 2003827S5; 2003827S7	bladder cancer adjacent tissue; bladder cancer tissue; blood_PBMC; prostate normal prostate tissue	singe cell RNA 3 prime assay; singe cell RNA 5 prime assay; single cell ATAC assay; single cell TCR assay
1245891	male	BLCA	T3N2Mx	GEM instillation, resection	1	1903698S1	bladder cancer tissue	bulk DNA Methylation assay; bulk Panel assay
1482981	male	BLCA	T3NxMx	resection	2	2005719S1; 2005719S2	bladder cancer adjacent tissue; bladder cancer tissue	bulk Panel assay; singe cell RNA 3 prime assay; singe cell RNA 5 prime assay; single cell TCR assay
1432116	male	BLCA with squamous differentiation	T4aN0Mx	resection	3	2002945S10; 2002945S4; 2002945S5	bladder cancer tissue; blood_PBMC; lymph nodes_lymph nodes	singe cell RNA 3 prime assay; singe cell RNA 5 prime assay; single cell ATAC assay; single cell TCR assay
1468497	male	BLCA	T4aN0Mx	resection	3	2004920S1; 2004920S2; 2004920S3	bladder cancer adjacent tissue; bladder cancer tissue	bulk Panel assay; single cell ATAC assay
1479197	male	BLCA	T4aN0Mx	unclear drug instillation, resection	4	2005676S1; 2005676S2; 2005676S3; 2005676S4	bladder cancer adjacent tissue; bladder cancer tissue; prostate metastatic prostate tissue	bulk Panel assay; singe cell RNA 3 prime assay; singe cell RNA 5 prime assay; single cell ATAC assay; single cell TCR assay
284062	male	bladder squamous cell carcinoma	T4aN0Mx	TURBT	3	2005536S1; 2005536S12; 2005536S2	bladder cancer tissue; blood_PBMC; prostate metastatic prostate tissue	bulk Panel assay; singe cell RNA 3 prime assay; singe cell RNA 5 prime assay; single cell ATAC assay; single cell TCR assay
1303370	male	BLCA	T4aN1Mx	GEM instillation, resection	1	1903724S1	bladder cancer tissue	bulk DNA Methylation assay; bulk Panel assay
1449837	male	BLCA	T4aN2Mx	GEM instillation, resection	6	2003806S1; 2003806S18; 2003806S3; 2003806S5; 2003806S6; 2003806S8	bladder cancer adjacent tissue; bladder cancer tissue; blood_PBMC; prostate normal prostate tissue	bulk DNA Methylation assay; singe cell RNA 3 prime assay; singe cell RNA 5 prime assay; single cell ATAC assay; single cell TCR assay
1241403	male	BLCA	T4N0Mx	GEM instillation, resection	2	1903697S1; 1903697S2	bladder cancer adjacent tissue; bladder cancer tissue	bulk ATAC assay; bulk DNA Methylation assay; bulk Panel assay
1272229	male	BLCA	TaN0Mx	GEM instillation, resection	1	1903708S1	bladder cancer tissue	bulk ATAC assay; bulk DNA Methylation assay; bulk Panel assay
1274644	male	BLCA	TaN0Mx	resection	1	1903709S1	bladder cancer tissue	bulk DNA Methylation assay; bulk Panel assay
1237416	male	BLCA	TaNxMx	TURBT	1	1903733S1	bladder cancer tissue	bulk ATAC assay
1238417	male	BLCA	TaNxMx	TURBT	1	1903734S1	bladder cancer tissue	bulk ATAC assay
1255907	male	BLCA	TaNxMx	TURBT	1	1903739S1	bladder cancer tissue	bulk Panel assay
1258616	female	BLCA	TaNxMx	TURBT	1	1903703S1	bladder cancer tissue	bulk ATAC assay; bulk DNA Methylation assay; bulk Panel assay
1262208	female	BLCA	TaNxMx	TURBT	1	1903705S1	bladder cancer tissue	bulk ATAC assay; bulk DNA Methylation assay; bulk Panel assay
1266590	male	BLCA	TaNxMx	TURBT	1	1903742S1	bladder cancer tissue	bulk ATAC assay; bulk DNA Methylation assay; bulk Panel assay
1285974	male	BLCA	TaNxMx	TURBT	1	1903778S1	bladder cancer tissue	bulk ATAC assay
1289568	male	BLCA	TaNxMx	TURBT	1	1903716S1	bladder cancer tissue	bulk ATAC assay
1303684	male	BLCA	TaNxMx	TURBT	1	1903725S1	bladder cancer tissue	bulk ATAC assay; bulk DNA Methylation assay; bulk Panel assay
1463848	male	BLCA	TaNxMx	TURBT	1	2004504S1	bladder cancer tissue	bulk Panel assay; singe cell RNA 3 prime assay; singe cell RNA 5 prime assay; single cell ATAC assay; single cell TCR assay
1299178	male	BLCA, prostate carcinoma in situ	TisN0Mx	GEM instillation, resection	1	1903727S1	bladder cancer tissue	bulk Panel assay
1238604	male	LCNEC	unknown	TURBT	1	1903732S1	bladder cancer tissue	bulk ATAC assay; bulk DNA Methylation assay; bulk Panel assay
1462709	male	BLCA	unknown	TURBT	2	2004288S1; 2004288S5	bladder cancer tissue; blood_PBMC	singe cell RNA 3 prime assay; singe cell RNA 5 prime assay; single cell ATAC assay; single cell TCR assay
NO.1	male	BLCA	unknown	resection	1	SRR12603781	bladder cancer adjacent tissue	singe cell RNA 3 prime assay
NO.2	male	BLCA	unknown	resection	1	SRR12603780	bladder cancer adjacent tissue	singe cell RNA 3 prime assay
NO.3	male	BLCA	unknown	resection	1	SRR12603788	bladder cancer tissue	singe cell RNA 3 prime assay
Patient.NO.1	male	BLCA	unknown	TURBT	1	SRR12603790	bladder cancer tissue	singe cell RNA 3 prime assay
Patient.NO.2	male	BLCA	unknown	TURBT	1	SRR12603789	bladder cancer tissue	singe cell RNA 3 prime assay
Patient.NO.3	male	BLCA	unknown	resection	1	SRR12603787	bladder cancer tissue	singe cell RNA 3 prime assay
Patient.NO.4	male	BLCA	unknown	resection	1	SRR12603786	bladder cancer adjacent tissue	singe cell RNA 3 prime assay
Patient.NO.5	male	BLCA	unknown	resection	1	SRR12603785	bladder cancer tissue	singe cell RNA 3 prime assay
Patient.NO.6	male	BLCA	unknown	resection	1	SRR12603784	bladder cancer tissue	singe cell RNA 3 prime assay
Patient.NO.7	male	BLCA	unknown	resection	1	SRR12603783	bladder cancer tissue	singe cell RNA 3 prime assay
Patient.NO.8	male	BLCA	unknown	resection	1	SRR12603782	bladder cancer tissue	singe cell RNA 3 prime assay

### Sheet: Experiments
individual_name	gender	disease_name	disease_stage	treatment	sample_name	tissue	tissue_type	Exp_type
1233939	male	BLCA	T1N0M0	TURBT	1903687S1	bladder tissue	cancer tissue	bulk ATAC assay
1280854	male	BLCA	T1N0Mx	GEM instillation, resection	1903717S2	bladder tissue	cancer tissue	bulk ATAC assay
1231820	male	BLCA	T1N0Mx	resection	1903688S1	bladder tissue	cancer tissue	bulk ATAC assay
1278300	male	BLCA	T1N0Mx	resection	1903772S1	bladder tissue	cancer tissue	bulk ATAC assay
1317720	male	BLCA	T1NxMx	TURBT	1903728S1	bladder tissue	cancer tissue	bulk ATAC assay
1280181	female	bladder sarcoma	T2bN1Mx	resection	1903775S1	bladder tissue	cancer tissue	bulk ATAC assay
1231310	male	BLCA	T2N0Mx	resection	1903691S2	bladder tissue	cancer tissue	bulk ATAC assay
1244074	male	BLCA	T2N0Mx	resection	1903700S1	bladder tissue	cancer tissue	bulk ATAC assay
1272862	male	BLCA	T2N0Mx	GEM instillation, resection	1903711S1	bladder tissue	cancer tissue	bulk ATAC assay
1280034	male	BLCA	T2N0Mx	resection	1903773S1	bladder tissue	cancer tissue	bulk ATAC assay
1273359	male	BLCA	T2N1Mx	resection	1903747S1	bladder tissue	cancer tissue	bulk ATAC assay
1248551	male	BLCA	T3N0Mx	resection	1903736S1	bladder tissue	cancer tissue	bulk ATAC assay
1251642	male	BLCA with squamous differentiation	T3N0Mx	resection	1903737S1	bladder tissue	cancer tissue	bulk ATAC assay
1241403	male	BLCA	T4N0Mx	GEM instillation, resection	1903697S1	bladder tissue	cancer tissue	bulk ATAC assay
1272229	male	BLCA	TaN0Mx	GEM instillation, resection	1903708S1	bladder tissue	cancer tissue	bulk ATAC assay
1258616	female	BLCA	TaNxMx	TURBT	1903703S1	bladder tissue	cancer tissue	bulk ATAC assay
1262208	female	BLCA	TaNxMx	TURBT	1903705S1	bladder tissue	cancer tissue	bulk ATAC assay
1303684	male	BLCA	TaNxMx	TURBT	1903725S1	bladder tissue	cancer tissue	bulk ATAC assay
1266590	male	BLCA	TaNxMx	TURBT	1903742S1	bladder tissue	cancer tissue	bulk ATAC assay
1289568	male	BLCA	TaNxMx	TURBT	1903716S1	bladder tissue	cancer tissue	bulk ATAC assay
1237416	male	BLCA	TaNxMx	TURBT	1903733S1	bladder tissue	cancer tissue	bulk ATAC assay
1238417	male	BLCA	TaNxMx	TURBT	1903734S1	bladder tissue	cancer tissue	bulk ATAC assay
1285974	male	BLCA	TaNxMx	TURBT	1903778S1	bladder tissue	cancer tissue	bulk ATAC assay
1238604	male	LCNEC	unknown	TURBT	1903732S1	bladder tissue	cancer tissue	bulk ATAC assay
1233939	male	BLCA	T1N0M0	TURBT	1903687S1	bladder tissue	cancer tissue	bulk DNA Methylation assay
1233939	male	BLCA	T1N0M0	TURBT	1903687S2	bladder tissue	cancer adjacent tissue	bulk DNA Methylation assay
1223299	male	BLCA	T1N0Mx	GEM instillation, resection	1903685S1	bladder tissue	cancer tissue	bulk DNA Methylation assay
1223299	male	BLCA	T1N0Mx	GEM instillation, resection	1903685S2	bladder tissue	cancer adjacent tissue	bulk DNA Methylation assay
1272181	male	BLCA	T1N0Mx	GEM instillation, resection	1903710S1	bladder tissue	cancer tissue	bulk DNA Methylation assay
1280854	male	BLCA	T1N0Mx	GEM instillation, resection	1903717S2	bladder tissue	cancer tissue	bulk DNA Methylation assay
1233610	male	BLCA, bladder adenocarcinoma	T1NxMx	BCG instillation, TURBT	1903686S1	bladder tissue	cancer tissue	bulk DNA Methylation assay
1233812	male	BLCA	T1NxMx	TURBT	1903692S1	bladder tissue	cancer tissue	bulk DNA Methylation assay
1242718	male	BLCA	T1NxMx	GEM instillation, TURBT	1903696S1	bladder tissue	cancer tissue	bulk DNA Methylation assay
1317720	male	BLCA	T1NxMx	TURBT	1903728S1	bladder tissue	cancer tissue	bulk DNA Methylation assay
1275526	male	BLCA	T2aN0Mx	resection	1903712S2	bladder tissue	cancer tissue	bulk DNA Methylation assay
1226401	female	BLCA	T2bN0Mx	resection	1903690S1	bladder tissue	cancer tissue	bulk DNA Methylation assay
1280181	female	bladder sarcoma	T2bN1Mx	resection	1903775S1	bladder tissue	cancer tissue	bulk DNA Methylation assay
1231310	male	BLCA	T2N0Mx	resection	1903691S2	bladder tissue	cancer tissue	bulk DNA Methylation assay
1244074	male	BLCA	T2N0Mx	resection	1903700S1	bladder tissue	cancer tissue	bulk DNA Methylation assay
1272862	male	BLCA	T2N0Mx	GEM instillation, resection	1903711S1	bladder tissue	cancer tissue	bulk DNA Methylation assay
1280034	male	BLCA	T2N0Mx	resection	1903773S1	bladder tissue	cancer tissue	bulk DNA Methylation assay
1439225	male	BLCA	T3aN0Mx	resection	2003692S10	bladder tissue	cancer tissue	bulk DNA Methylation assay
1439225	male	BLCA	T3aN0Mx	resection	2003692S13	bladder tissue	cancer adjacent tissue	bulk DNA Methylation assay
1461910	female	BLCA	T3aN0Mx	GEM instillation, TURBT, resection	2004253S18	bladder tissue	cancer tissue	bulk DNA Methylation assay
1461910	female	BLCA	T3aN0Mx	GEM instillation, TURBT, resection	2004253S19	bladder tissue	cancer adjacent tissue	bulk DNA Methylation assay
1248551	male	BLCA	T3N0Mx	resection	1903736S1	bladder tissue	cancer tissue	bulk DNA Methylation assay
1251642	male	BLCA with squamous differentiation	T3N0Mx	resection	1903737S1	bladder tissue	cancer tissue	bulk DNA Methylation assay
1251642	male	BLCA with squamous differentiation	T3N0Mx	resection	1903737S2	bladder tissue	cancer adjacent tissue	bulk DNA Methylation assay
1258229	male	bladder small cell carcinoma	T3N0Mx	resection	1903740S1	bladder tissue	cancer tissue	bulk DNA Methylation assay
1258229	male	bladder small cell carcinoma	T3N0Mx	resection	1903740S2	bladder tissue	cancer adjacent tissue	bulk DNA Methylation assay
1245891	male	BLCA	T3N2Mx	GEM instillation, resection	1903698S1	bladder tissue	cancer tissue	bulk DNA Methylation assay
1303370	male	BLCA	T4aN1Mx	GEM instillation, resection	1903724S1	bladder tissue	cancer tissue	bulk DNA Methylation assay
1449837	male	BLCA	T4aN2Mx	GEM instillation, resection	2003806S3	bladder tissue	cancer tissue	bulk DNA Methylation assay
1449837	male	BLCA	T4aN2Mx	GEM instillation, resection	2003806S6	bladder tissue	cancer adjacent tissue	bulk DNA Methylation assay
1241403	male	BLCA	T4N0Mx	GEM instillation, resection	1903697S1	bladder tissue	cancer tissue	bulk DNA Methylation assay
1241403	male	BLCA	T4N0Mx	GEM instillation, resection	1903697S2	bladder tissue	cancer adjacent tissue	bulk DNA Methylation assay
1272229	male	BLCA	TaN0Mx	GEM instillation, resection	1903708S1	bladder tissue	cancer tissue	bulk DNA Methylation assay
1274644	male	BLCA	TaN0Mx	resection	1903709S1	bladder tissue	cancer tissue	bulk DNA Methylation assay
1258616	female	BLCA	TaNxMx	TURBT	1903703S1	bladder tissue	cancer tissue	bulk DNA Methylation assay
1262208	female	BLCA	TaNxMx	TURBT	1903705S1	bladder tissue	cancer tissue	bulk DNA Methylation assay
1303684	male	BLCA	TaNxMx	TURBT	1903725S1	bladder tissue	cancer tissue	bulk DNA Methylation assay
1266590	male	BLCA	TaNxMx	TURBT	1903742S1	bladder tissue	cancer tissue	bulk DNA Methylation assay
1238604	male	LCNEC	unknown	TURBT	1903732S1	bladder tissue	cancer tissue	bulk DNA Methylation assay
0020201202	male	healthy donor	0	resection	2005365S1	bladder tissue	normal bladder tissue	bulk Panel assay
0020201202	male	healthy donor	0	resection	2005365S2	prostate tissue	normal prostate tissue	bulk Panel assay
1463224	female	healthy donor	0	resection	2005640S1	bladder tissue	normal bladder tissue	bulk Panel assay
1460019	male	healthy donor	0	resection	2005649S1	bladder tissue	normal bladder tissue	bulk Panel assay
1233939	male	BLCA	T1N0M0	TURBT	1903687S1	bladder tissue	cancer tissue	bulk Panel assay
1233939	male	BLCA	T1N0M0	TURBT	1903687S2	bladder tissue	cancer adjacent tissue	bulk Panel assay
1223299	male	BLCA	T1N0Mx	GEM instillation, resection	1903685S1	bladder tissue	cancer tissue	bulk Panel assay
1223299	male	BLCA	T1N0Mx	GEM instillation, resection	1903685S2	bladder tissue	cancer adjacent tissue	bulk Panel assay
1272181	male	BLCA	T1N0Mx	GEM instillation, resection	1903710S1	bladder tissue	cancer tissue	bulk Panel assay
1280854	male	BLCA	T1N0Mx	GEM instillation, resection	1903717S2	bladder tissue	cancer tissue	bulk Panel assay
1231820	male	BLCA	T1N0Mx	resection	1903688S1	bladder tissue	cancer tissue	bulk Panel assay
1271133	male	BLCA	T1N0Mx	unclear drug instillation, resection	1903707S1	bladder tissue	cancer tissue	bulk Panel assay
1278300	male	BLCA	T1N0Mx	resection	1903772S1	bladder tissue	cancer tissue	bulk Panel assay
1233610	male	BLCA, bladder adenocarcinoma	T1NxMx	BCG instillation, TURBT	1903686S1	bladder tissue	cancer tissue	bulk Panel assay
1233812	male	BLCA	T1NxMx	TURBT	1903692S1	bladder tissue	cancer tissue	bulk Panel assay
1242718	male	BLCA	T1NxMx	GEM instillation, TURBT	1903696S1	bladder tissue	cancer tissue	bulk Panel assay
1317720	male	BLCA	T1NxMx	TURBT	1903728S1	bladder tissue	cancer tissue	bulk Panel assay
1251117	female	BLCA	T1NxMx	TURBT	1903701S1	bladder tissue	cancer tissue	bulk Panel assay
1261166	female	BLCA	T1NxMx	TURBT	1903704S1	bladder tissue	cancer tissue	bulk Panel assay
1265750	male	BLCA	T1NxMx	TURBT	1903743S1	bladder tissue	cancer tissue	bulk Panel assay
1466641	male	BLCA	T1NxMx	TURBT	2004792S1	bladder tissue	cancer tissue	bulk Panel assay
1275526	male	BLCA	T2aN0Mx	resection	1903712S2	bladder tissue	cancer tissue	bulk Panel assay
1277542	male	BLCA	T2aN0Mx	GEM instillation, resection	1903771S1	bladder tissue	cancer tissue	bulk Panel assay
1226401	female	BLCA	T2bN0Mx	resection	1903690S1	bladder tissue	cancer tissue	bulk Panel assay
1280181	female	bladder sarcoma	T2bN1Mx	resection	1903775S1	bladder tissue	cancer tissue	bulk Panel assay
1466401	male	BLCA	T2bNxMx	GEM instillation, resection	2004919S1	bladder tissue	cancer tissue	bulk Panel assay
1466401	male	BLCA	T2bNxMx	GEM instillation, resection	2004919S2	bladder tissue	cancer adjacent tissue	bulk Panel assay
1231310	male	BLCA	T2N0Mx	resection	1903691S2	bladder tissue	cancer tissue	bulk Panel assay
1244074	male	BLCA	T2N0Mx	resection	1903700S1	bladder tissue	cancer tissue	bulk Panel assay
1272862	male	BLCA	T2N0Mx	GEM instillation, resection	1903711S1	bladder tissue	cancer tissue	bulk Panel assay
1280034	male	BLCA	T2N0Mx	resection	1903773S1	bladder tissue	cancer tissue	bulk Panel assay
1465515	male	BLCA	T2N0Mx	GEM instillation, resection	2004464S13	bladder tissue	cancer adjacent tissue	bulk Panel assay
1476355	male	BLCA	T2N0Mx	resection	2005471S1	bladder tissue	cancer tissue	bulk Panel assay
1476355	male	BLCA	T2N0Mx	resection	2005471S2	bladder tissue	cancer adjacent tissue	bulk Panel assay
1480619	male	BLCA	T2N0Mx	resection	2005588S8	bladder tissue	cancer tissue	bulk Panel assay
1480619	male	BLCA	T2N0Mx	resection	2005588S10	bladder tissue	cancer adjacent tissue	bulk Panel assay
1480619	male	BLCA	T2N0Mx	resection	2005588S9	bladder tissue	cancer adjacent tissue	bulk Panel assay
1480619	male	BLCA	T2N0Mx	resection	2005588S11	prostate tissue	normal prostate tissue	bulk Panel assay
1273359	male	BLCA	T2N1Mx	resection	1903747S1	bladder tissue	cancer tissue	bulk Panel assay
1248551	male	BLCA	T3N0Mx	resection	1903736S1	bladder tissue	cancer tissue	bulk Panel assay
1251642	male	BLCA with squamous differentiation	T3N0Mx	resection	1903737S1	bladder tissue	cancer tissue	bulk Panel assay
1251642	male	BLCA with squamous differentiation	T3N0Mx	resection	1903737S2	bladder tissue	cancer adjacent tissue	bulk Panel assay
1258229	male	bladder small cell carcinoma	T3N0Mx	resection	1903740S1	bladder tissue	cancer tissue	bulk Panel assay
1258229	male	bladder small cell carcinoma	T3N0Mx	resection	1903740S2	bladder tissue	cancer adjacent tissue	bulk Panel assay
1245891	male	BLCA	T3N2Mx	GEM instillation, resection	1903698S1	bladder tissue	cancer tissue	bulk Panel assay
1482981	male	BLCA	T3NxMx	resection	2005719S1	bladder tissue	cancer tissue	bulk Panel assay
1482981	male	BLCA	T3NxMx	resection	2005719S2	bladder tissue	cancer adjacent tissue	bulk Panel assay
1468497	male	BLCA	T4aN0Mx	resection	2004920S1	bladder tissue	cancer tissue	bulk Panel assay
1468497	male	BLCA	T4aN0Mx	resection	2004920S3	bladder tissue	cancer adjacent tissue	bulk Panel assay
284062	male	bladder squamous cell carcinoma	T4aN0Mx	TURBT	2005536S1	bladder tissue	cancer tissue	bulk Panel assay
284062	male	bladder squamous cell carcinoma	T4aN0Mx	TURBT	2005536S2	prostate tissue	metastatic prostate tissue	bulk Panel assay
284062	male	bladder squamous cell carcinoma	T4aN0Mx	TURBT	2005536S12	blood	PBMC	bulk Panel assay
1479197	male	BLCA	T4aN0Mx	unclear drug instillation, resection	2005676S1	bladder tissue	cancer tissue	bulk Panel assay
1479197	male	BLCA	T4aN0Mx	unclear drug instillation, resection	2005676S2	bladder tissue	cancer adjacent tissue	bulk Panel assay
1479197	male	BLCA	T4aN0Mx	unclear drug instillation, resection	2005676S3	bladder tissue	cancer adjacent tissue	bulk Panel assay
1479197	male	BLCA	T4aN0Mx	unclear drug instillation, resection	2005676S4	prostate tissue	metastatic prostate tissue	bulk Panel assay
1303370	male	BLCA	T4aN1Mx	GEM instillation, resection	1903724S1	bladder tissue	cancer tissue	bulk Panel assay
1241403	male	BLCA	T4N0Mx	GEM instillation, resection	1903697S1	bladder tissue	cancer tissue	bulk Panel assay
1241403	male	BLCA	T4N0Mx	GEM instillation, resection	1903697S2	bladder tissue	cancer adjacent tissue	bulk Panel assay
1272229	male	BLCA	TaN0Mx	GEM instillation, resection	1903708S1	bladder tissue	cancer tissue	bulk Panel assay
1274644	male	BLCA	TaN0Mx	resection	1903709S1	bladder tissue	cancer tissue	bulk Panel assay
1258616	female	BLCA	TaNxMx	TURBT	1903703S1	bladder tissue	cancer tissue	bulk Panel assay
1262208	female	BLCA	TaNxMx	TURBT	1903705S1	bladder tissue	cancer tissue	bulk Panel assay
1303684	male	BLCA	TaNxMx	TURBT	1903725S1	bladder tissue	cancer tissue	bulk Panel assay
1266590	male	BLCA	TaNxMx	TURBT	1903742S1	bladder tissue	cancer tissue	bulk Panel assay
1255907	male	BLCA	TaNxMx	TURBT	1903739S1	bladder tissue	cancer tissue	bulk Panel assay
1463848	male	BLCA	TaNxMx	TURBT	2004504S1	bladder tissue	cancer tissue	bulk Panel assay
1299178	male	BLCA, prostate carcinoma in situ	TisN0Mx	GEM instillation, resection	1903727S1	bladder tissue	cancer tissue	bulk Panel assay
1238604	male	LCNEC	unknown	TURBT	1903732S1	bladder tissue	cancer tissue	bulk Panel assay
0020201202	male	healthy donor	0	resection	2005365S1	bladder tissue	normal bladder tissue	singe cell RNA 3 prime assay
1463224	female	healthy donor	0	resection	2005640S1	bladder tissue	normal bladder tissue	singe cell RNA 3 prime assay
1460019	male	healthy donor	0	resection	2005649S1	bladder tissue	normal bladder tissue	singe cell RNA 3 prime assay
1429098	male	BLCA	T1N0Mx	resection	2002634S1	bladder tissue	cancer tissue	singe cell RNA 3 prime assay
1431040	male	BLCA	T1N0Mx	resection	2002801S3	bladder tissue	cancer tissue	singe cell RNA 3 prime assay
LSL	male	BLCA	T1N0Mx	resection	2004378S4	bladder tissue	cancer tissue	singe cell RNA 3 prime assay
1466641	male	BLCA	T1NxMx	TURBT	2004792S1	bladder tissue	cancer tissue	singe cell RNA 3 prime assay
1466641	male	BLCA	T1NxMx	TURBT	2004792S14	blood	PBMC	singe cell RNA 3 prime assay
1469114	female	ureteral cancer	T1NxMx	resection	2004976S5	blood	PBMC	singe cell RNA 3 prime assay
1437983	female	BLCA	T2bN0Mx	resection	2003353S1	bladder tissue	cancer tissue	singe cell RNA 3 prime assay
1437983	female	BLCA	T2bN0Mx	resection	2003353S6	lymph nodes	lymph nodes	singe cell RNA 3 prime assay
1465515	male	BLCA	T2N0Mx	GEM instillation, resection	2004464S1	bladder tissue	cancer tissue	singe cell RNA 3 prime assay
1465515	male	BLCA	T2N0Mx	GEM instillation, resection	2004464S4	blood	PBMC	singe cell RNA 3 prime assay
1476355	male	BLCA	T2N0Mx	resection	2005471S1	bladder tissue	cancer tissue	singe cell RNA 3 prime assay
1476355	male	BLCA	T2N0Mx	resection	2005471S2	bladder tissue	cancer adjacent tissue	singe cell RNA 3 prime assay
1480619	male	BLCA	T2N0Mx	resection	2005588S8	bladder tissue	cancer tissue	singe cell RNA 3 prime assay
1480619	male	BLCA	T2N0Mx	resection	2005588S10	bladder tissue	cancer adjacent tissue	singe cell RNA 3 prime assay
1480619	male	BLCA	T2N0Mx	resection	2005588S9	bladder tissue	cancer adjacent tissue	singe cell RNA 3 prime assay
1480619	male	BLCA	T2N0Mx	resection	2005588S11	prostate tissue	normal prostate tissue	singe cell RNA 3 prime assay
1439225	male	BLCA	T3aN0Mx	resection	2003692S9	bladder tissue	cancer tissue	singe cell RNA 3 prime assay
1439225	male	BLCA	T3aN0Mx	resection	2003692S12	bladder tissue	cancer adjacent tissue	singe cell RNA 3 prime assay
1439225	male	BLCA	T3aN0Mx	resection	2003692S14	prostate tissue	normal prostate tissue	singe cell RNA 3 prime assay
1439225	male	BLCA	T3aN0Mx	resection	2003692S3	blood	PBMC	singe cell RNA 3 prime assay
1461910	female	BLCA	T3aN0Mx	GEM instillation, TURBT, resection	2004253S1	bladder tissue	cancer tissue	singe cell RNA 3 prime assay
1461910	female	BLCA	T3aN0Mx	GEM instillation, TURBT, resection	2004253S18	bladder tissue	cancer tissue	singe cell RNA 3 prime assay
1461910	female	BLCA	T3aN0Mx	GEM instillation, TURBT, resection	2004253S19	bladder tissue	cancer adjacent tissue	singe cell RNA 3 prime assay
1450995	male	BLCA	T3N1Mx	GEM and HCPT instillation, resection	2003827S2	bladder tissue	cancer tissue	singe cell RNA 3 prime assay
1450995	male	BLCA	T3N1Mx	GEM and HCPT instillation, resection	2003827S5	bladder tissue	cancer adjacent tissue	singe cell RNA 3 prime assay
1450995	male	BLCA	T3N1Mx	GEM and HCPT instillation, resection	2003827S7	prostate tissue	normal prostate tissue	singe cell RNA 3 prime assay
1450995	male	BLCA	T3N1Mx	GEM and HCPT instillation, resection	2003827S18	blood	PBMC	singe cell RNA 3 prime assay
1482981	male	BLCA	T3NxMx	resection	2005719S1	bladder tissue	cancer tissue	singe cell RNA 3 prime assay
1482981	male	BLCA	T3NxMx	resection	2005719S2	bladder tissue	cancer adjacent tissue	singe cell RNA 3 prime assay
1432116	male	BLCA with squamous differentiation	T4aN0Mx	resection	2002945S4	bladder tissue	cancer tissue	singe cell RNA 3 prime assay
1432116	male	BLCA with squamous differentiation	T4aN0Mx	resection	2002945S5	lymph nodes	lymph nodes	singe cell RNA 3 prime assay
1432116	male	BLCA with squamous differentiation	T4aN0Mx	resection	2002945S10	blood	PBMC	singe cell RNA 3 prime assay
284062	male	bladder squamous cell carcinoma	T4aN0Mx	TURBT	2005536S1	bladder tissue	cancer tissue	singe cell RNA 3 prime assay
284062	male	bladder squamous cell carcinoma	T4aN0Mx	TURBT	2005536S2	prostate tissue	metastatic prostate tissue	singe cell RNA 3 prime assay
1479197	male	BLCA	T4aN0Mx	unclear drug instillation, resection	2005676S1	bladder tissue	cancer tissue	singe cell RNA 3 prime assay
1479197	male	BLCA	T4aN0Mx	unclear drug instillation, resection	2005676S2	bladder tissue	cancer adjacent tissue	singe cell RNA 3 prime assay
1479197	male	BLCA	T4aN0Mx	unclear drug instillation, resection	2005676S3	bladder tissue	cancer adjacent tissue	singe cell RNA 3 prime assay
1479197	male	BLCA	T4aN0Mx	unclear drug instillation, resection	2005676S4	prostate tissue	metastatic prostate tissue	singe cell RNA 3 prime assay
1449837	male	BLCA	T4aN2Mx	GEM instillation, resection	2003806S1	bladder tissue	cancer tissue	singe cell RNA 3 prime assay
1449837	male	BLCA	T4aN2Mx	GEM instillation, resection	2003806S5	bladder tissue	cancer adjacent tissue	singe cell RNA 3 prime assay
1449837	male	BLCA	T4aN2Mx	GEM instillation, resection	2003806S8	prostate tissue	normal prostate tissue	singe cell RNA 3 prime assay
1449837	male	BLCA	T4aN2Mx	GEM instillation, resection	2003806S18	blood	PBMC	singe cell RNA 3 prime assay
1463848	male	BLCA	TaNxMx	TURBT	2004504S1	bladder tissue	cancer tissue	singe cell RNA 3 prime assay
1462709	male	BLCA	unknown	TURBT	2004288S1	bladder tissue	cancer tissue	singe cell RNA 3 prime assay
1462709	male	BLCA	unknown	TURBT	2004288S5	blood	PBMC	singe cell RNA 3 prime assay
NO.2	male	BLCA	unknown	resection	SRR12603780	bladder tissue	cancer adjacent tissue	singe cell RNA 3 prime assay
NO.1	male	BLCA	unknown	resection	SRR12603781	bladder tissue	cancer adjacent tissue	singe cell RNA 3 prime assay
Patient.NO.8	male	BLCA	unknown	resection	SRR12603782	bladder tissue	cancer tissue	singe cell RNA 3 prime assay
Patient.NO.7	male	BLCA	unknown	resection	SRR12603783	bladder tissue	cancer tissue	singe cell RNA 3 prime assay
Patient.NO.6	male	BLCA	unknown	resection	SRR12603784	bladder tissue	cancer tissue	singe cell RNA 3 prime assay
Patient.NO.5	male	BLCA	unknown	resection	SRR12603785	bladder tissue	cancer tissue	singe cell RNA 3 prime assay
Patient.NO.4	male	BLCA	unknown	resection	SRR12603786	bladder tissue	cancer adjacent tissue	singe cell RNA 3 prime assay
Patient.NO.3	male	BLCA	unknown	resection	SRR12603787	bladder tissue	cancer tissue	singe cell RNA 3 prime assay
NO.3	male	BLCA	unknown	resection	SRR12603788	bladder tissue	cancer tissue	singe cell RNA 3 prime assay
Patient.NO.2	male	BLCA	unknown	TURBT	SRR12603789	bladder tissue	cancer tissue	singe cell RNA 3 prime assay
Patient.NO.1	male	BLCA	unknown	TURBT	SRR12603790	bladder tissue	cancer tissue	singe cell RNA 3 prime assay
YY-BLC1	male	BLCA	T1N0Mx	resection	2001594S5	bladder tissue	cancer tissue	singe cell RNA 5 prime assay
1429098	male	BLCA	T1N0Mx	resection	2002634S1	bladder tissue	cancer tissue	singe cell RNA 5 prime assay
1431040	male	BLCA	T1N0Mx	resection	2002801S3	bladder tissue	cancer tissue	singe cell RNA 5 prime assay
1431040	male	BLCA	T1N0Mx	resection	2002801S4	lymph nodes	lymph nodes	singe cell RNA 5 prime assay
LSL	male	BLCA	T1N0Mx	resection	2004378S4	bladder tissue	cancer tissue	singe cell RNA 5 prime assay
1466641	male	BLCA	T1NxMx	TURBT	2004792S1	bladder tissue	cancer tissue	singe cell RNA 5 prime assay
1466641	male	BLCA	T1NxMx	TURBT	2004792S14	blood	PBMC	singe cell RNA 5 prime assay
1469114	female	ureteral cancer	T1NxMx	resection	2004976S5	blood	PBMC	singe cell RNA 5 prime assay
1437983	female	BLCA	T2bN0Mx	resection	2003353S1	bladder tissue	cancer tissue	singe cell RNA 5 prime assay
1437983	female	BLCA	T2bN0Mx	resection	2003353S6	lymph nodes	lymph nodes	singe cell RNA 5 prime assay
1465515	male	BLCA	T2N0Mx	GEM instillation, resection	2004464S1	bladder tissue	cancer tissue	singe cell RNA 5 prime assay
1465515	male	BLCA	T2N0Mx	GEM instillation, resection	2004464S4	blood	PBMC	singe cell RNA 5 prime assay
1476355	male	BLCA	T2N0Mx	resection	2005471S1	bladder tissue	cancer tissue	singe cell RNA 5 prime assay
1480619	male	BLCA	T2N0Mx	resection	2005588S8	bladder tissue	cancer tissue	singe cell RNA 5 prime assay
1480619	male	BLCA	T2N0Mx	resection	2005588S10	bladder tissue	cancer adjacent tissue	singe cell RNA 5 prime assay
1480619	male	BLCA	T2N0Mx	resection	2005588S9	bladder tissue	cancer adjacent tissue	singe cell RNA 5 prime assay
1480619	male	BLCA	T2N0Mx	resection	2005588S11	prostate tissue	normal prostate tissue	singe cell RNA 5 prime assay
1439225	male	BLCA	T3aN0Mx	resection	2003692S9	bladder tissue	cancer tissue	singe cell RNA 5 prime assay
1439225	male	BLCA	T3aN0Mx	resection	2003692S12	bladder tissue	cancer adjacent tissue	singe cell RNA 5 prime assay
1461910	female	BLCA	T3aN0Mx	GEM instillation, TURBT, resection	2004253S1	bladder tissue	cancer tissue	singe cell RNA 5 prime assay
1461910	female	BLCA	T3aN0Mx	GEM instillation, TURBT, resection	2004253S18	bladder tissue	cancer tissue	singe cell RNA 5 prime assay
1461910	female	BLCA	T3aN0Mx	GEM instillation, TURBT, resection	2004253S19	bladder tissue	cancer adjacent tissue	singe cell RNA 5 prime assay
1450995	male	BLCA	T3N1Mx	GEM and HCPT instillation, resection	2003827S2	bladder tissue	cancer tissue	singe cell RNA 5 prime assay
1450995	male	BLCA	T3N1Mx	GEM and HCPT instillation, resection	2003827S5	bladder tissue	cancer adjacent tissue	singe cell RNA 5 prime assay
1482981	male	BLCA	T3NxMx	resection	2005719S1	bladder tissue	cancer tissue	singe cell RNA 5 prime assay
1482981	male	BLCA	T3NxMx	resection	2005719S2	bladder tissue	cancer adjacent tissue	singe cell RNA 5 prime assay
1432116	male	BLCA with squamous differentiation	T4aN0Mx	resection	2002945S4	bladder tissue	cancer tissue	singe cell RNA 5 prime assay
1432116	male	BLCA with squamous differentiation	T4aN0Mx	resection	2002945S5	lymph nodes	lymph nodes	singe cell RNA 5 prime assay
1432116	male	BLCA with squamous differentiation	T4aN0Mx	resection	2002945S10	blood	PBMC	singe cell RNA 5 prime assay
284062	male	bladder squamous cell carcinoma	T4aN0Mx	TURBT	2005536S1	bladder tissue	cancer tissue	singe cell RNA 5 prime assay
284062	male	bladder squamous cell carcinoma	T4aN0Mx	TURBT	2005536S2	prostate tissue	metastatic prostate tissue	singe cell RNA 5 prime assay
1479197	male	BLCA	T4aN0Mx	unclear drug instillation, resection	2005676S1	bladder tissue	cancer tissue	singe cell RNA 5 prime assay
1479197	male	BLCA	T4aN0Mx	unclear drug instillation, resection	2005676S2	bladder tissue	cancer adjacent tissue	singe cell RNA 5 prime assay
1479197	male	BLCA	T4aN0Mx	unclear drug instillation, resection	2005676S3	bladder tissue	cancer adjacent tissue	singe cell RNA 5 prime assay
1449837	male	BLCA	T4aN2Mx	GEM instillation, resection	2003806S1	bladder tissue	cancer tissue	singe cell RNA 5 prime assay
1449837	male	BLCA	T4aN2Mx	GEM instillation, resection	2003806S5	bladder tissue	cancer adjacent tissue	singe cell RNA 5 prime assay
1463848	male	BLCA	TaNxMx	TURBT	2004504S1	bladder tissue	cancer tissue	singe cell RNA 5 prime assay
1462709	male	BLCA	unknown	TURBT	2004288S1	bladder tissue	cancer tissue	singe cell RNA 5 prime assay
1462709	male	BLCA	unknown	TURBT	2004288S5	blood	PBMC	singe cell RNA 5 prime assay
0020201202	male	healthy donor	0	resection	2005365S1	bladder tissue	normal bladder tissue	single cell ATAC assay
1463224	female	healthy donor	0	resection	2005640S1	bladder tissue	normal bladder tissue	single cell ATAC assay
1460019	male	healthy donor	0	resection	2005649S1	bladder tissue	normal bladder tissue	single cell ATAC assay
YY-BLC1	male	BLCA	T1N0Mx	resection	2001594S5	bladder tissue	cancer tissue	single cell ATAC assay
1431040	male	BLCA	T1N0Mx	resection	2002801S3	bladder tissue	cancer tissue	single cell ATAC assay
LSL	male	BLCA	T1N0Mx	resection	2004378S4	bladder tissue	cancer tissue	single cell ATAC assay
1466641	male	BLCA	T1NxMx	TURBT	2004792S1	bladder tissue	cancer tissue	single cell ATAC assay
1466641	male	BLCA	T1NxMx	TURBT	2004792S14	blood	PBMC	single cell ATAC assay
1437983	female	BLCA	T2bN0Mx	resection	2003353S1	bladder tissue	cancer tissue	single cell ATAC assay
1437983	female	BLCA	T2bN0Mx	resection	2003353S6	lymph nodes	lymph nodes	single cell ATAC assay
1466401	male	BLCA	T2bNxMx	GEM instillation, resection	2004919S1	bladder tissue	cancer tissue	single cell ATAC assay
1465515	male	BLCA	T2N0Mx	GEM instillation, resection	2004464S1	bladder tissue	cancer tissue	single cell ATAC assay
1465515	male	BLCA	T2N0Mx	GEM instillation, resection	2004464S4	blood	PBMC	single cell ATAC assay
1476355	male	BLCA	T2N0Mx	resection	2005471S1	bladder tissue	cancer tissue	single cell ATAC assay
1476355	male	BLCA	T2N0Mx	resection	2005471S2	bladder tissue	cancer adjacent tissue	single cell ATAC assay
1480619	male	BLCA	T2N0Mx	resection	2005588S8	bladder tissue	cancer tissue	single cell ATAC assay
1480619	male	BLCA	T2N0Mx	resection	2005588S10	bladder tissue	cancer adjacent tissue	single cell ATAC assay
1480619	male	BLCA	T2N0Mx	resection	2005588S9	bladder tissue	cancer adjacent tissue	single cell ATAC assay
1439225	male	BLCA	T3aN0Mx	resection	2003692S9	bladder tissue	cancer tissue	single cell ATAC assay
1439225	male	BLCA	T3aN0Mx	resection	2003692S12	bladder tissue	cancer adjacent tissue	single cell ATAC assay
1461910	female	BLCA	T3aN0Mx	GEM instillation, TURBT, resection	2004253S1	bladder tissue	cancer tissue	single cell ATAC assay
1461910	female	BLCA	T3aN0Mx	GEM instillation, TURBT, resection	2004253S18	bladder tissue	cancer tissue	single cell ATAC assay
1461910	female	BLCA	T3aN0Mx	GEM instillation, TURBT, resection	2004253S19	bladder tissue	cancer adjacent tissue	single cell ATAC assay
1450995	male	BLCA	T3N1Mx	GEM and HCPT instillation, resection	2003827S18	blood	PBMC	single cell ATAC assay
1468497	male	BLCA	T4aN0Mx	resection	2004920S1	bladder tissue	cancer tissue	single cell ATAC assay
1468497	male	BLCA	T4aN0Mx	resection	2004920S2	bladder tissue	cancer tissue	single cell ATAC assay
1468497	male	BLCA	T4aN0Mx	resection	2004920S3	bladder tissue	cancer adjacent tissue	single cell ATAC assay
1432116	male	BLCA with squamous differentiation	T4aN0Mx	resection	2002945S4	bladder tissue	cancer tissue	single cell ATAC assay
1432116	male	BLCA with squamous differentiation	T4aN0Mx	resection	2002945S5	lymph nodes	lymph nodes	single cell ATAC assay
1432116	male	BLCA with squamous differentiation	T4aN0Mx	resection	2002945S10	blood	PBMC	single cell ATAC assay
284062	male	bladder squamous cell carcinoma	T4aN0Mx	TURBT	2005536S1	bladder tissue	cancer tissue	single cell ATAC assay
284062	male	bladder squamous cell carcinoma	T4aN0Mx	TURBT	2005536S2	prostate tissue	metastatic prostate tissue	single cell ATAC assay
1479197	male	BLCA	T4aN0Mx	unclear drug instillation, resection	2005676S1	bladder tissue	cancer tissue	single cell ATAC assay
1479197	male	BLCA	T4aN0Mx	unclear drug instillation, resection	2005676S2	bladder tissue	cancer adjacent tissue	single cell ATAC assay
1479197	male	BLCA	T4aN0Mx	unclear drug instillation, resection	2005676S3	bladder tissue	cancer adjacent tissue	single cell ATAC assay
1479197	male	BLCA	T4aN0Mx	unclear drug instillation, resection	2005676S4	prostate tissue	metastatic prostate tissue	single cell ATAC assay
1449837	male	BLCA	T4aN2Mx	GEM instillation, resection	2003806S1	bladder tissue	cancer tissue	single cell ATAC assay
1449837	male	BLCA	T4aN2Mx	GEM instillation, resection	2003806S5	bladder tissue	cancer adjacent tissue	single cell ATAC assay
1449837	male	BLCA	T4aN2Mx	GEM instillation, resection	2003806S18	blood	PBMC	single cell ATAC assay
1463848	male	BLCA	TaNxMx	TURBT	2004504S1	bladder tissue	cancer tissue	single cell ATAC assay
1462709	male	BLCA	unknown	TURBT	2004288S1	bladder tissue	cancer tissue	single cell ATAC assay
1462709	male	BLCA	unknown	TURBT	2004288S5	blood	PBMC	single cell ATAC assay
1420609	female	BLCA	T1N0Mx	GEM instillation, BCG instillation, resection	2004191S1	blood	PBMC	single cell TCR assay
1420609	female	BLCA	T1N0Mx	GEM instillation, BCG instillation, resection	2004191S3	bladder tissue	cancer tissue	single cell TCR assay
1431040	male	BLCA	T1N0Mx	resection	2002801S4	lymph nodes	lymph nodes	single cell TCR assay
1466641	male	BLCA	T1NxMx	TURBT	2004792S1	bladder tissue	cancer tissue	single cell TCR assay
1466641	male	BLCA	T1NxMx	TURBT	2004792S14	blood	PBMC	single cell TCR assay
1469114	female	ureteral cancer	T1NxMx	resection	2004976S5	blood	PBMC	single cell TCR assay
1437983	female	BLCA	T2bN0Mx	resection	2003353S1	bladder tissue	cancer tissue	single cell TCR assay
1437983	female	BLCA	T2bN0Mx	resection	2003353S6	lymph nodes	lymph nodes	single cell TCR assay
1465515	male	BLCA	T2N0Mx	GEM instillation, resection	2004464S4	blood	PBMC	single cell TCR assay
1480619	male	BLCA	T2N0Mx	resection	2005588S10	bladder tissue	cancer adjacent tissue	single cell TCR assay
1480619	male	BLCA	T2N0Mx	resection	2005588S9	bladder tissue	cancer adjacent tissue	single cell TCR assay
1480619	male	BLCA	T2N0Mx	resection	2005588S11	prostate tissue	normal prostate tissue	single cell TCR assay
1439225	male	BLCA	T3aN0Mx	resection	2003692S9	bladder tissue	cancer tissue	single cell TCR assay
1439225	male	BLCA	T3aN0Mx	resection	2003692S14	prostate tissue	normal prostate tissue	single cell TCR assay
1461910	female	BLCA	T3aN0Mx	GEM instillation, TURBT, resection	2004253S18	bladder tissue	cancer tissue	single cell TCR assay
1461910	female	BLCA	T3aN0Mx	GEM instillation, TURBT, resection	2004253S19	bladder tissue	cancer adjacent tissue	single cell TCR assay
1450995	male	BLCA	T3N1Mx	GEM and HCPT instillation, resection	2003827S2	bladder tissue	cancer tissue	single cell TCR assay
1450995	male	BLCA	T3N1Mx	GEM and HCPT instillation, resection	2003827S5	bladder tissue	cancer adjacent tissue	single cell TCR assay
1450995	male	BLCA	T3N1Mx	GEM and HCPT instillation, resection	2003827S18	blood	PBMC	single cell TCR assay
1482981	male	BLCA	T3NxMx	resection	2005719S1	bladder tissue	cancer tissue	single cell TCR assay
1482981	male	BLCA	T3NxMx	resection	2005719S2	bladder tissue	cancer adjacent tissue	single cell TCR assay
1432116	male	BLCA with squamous differentiation	T4aN0Mx	resection	2002945S4	bladder tissue	cancer tissue	single cell TCR assay
1432116	male	BLCA with squamous differentiation	T4aN0Mx	resection	2002945S10	blood	PBMC	single cell TCR assay
284062	male	bladder squamous cell carcinoma	T4aN0Mx	TURBT	2005536S1	bladder tissue	cancer tissue	single cell TCR assay
284062	male	bladder squamous cell carcinoma	T4aN0Mx	TURBT	2005536S2	prostate tissue	metastatic prostate tissue	single cell TCR assay
1479197	male	BLCA	T4aN0Mx	unclear drug instillation, resection	2005676S1	bladder tissue	cancer tissue	single cell TCR assay
1479197	male	BLCA	T4aN0Mx	unclear drug instillation, resection	2005676S2	bladder tissue	cancer adjacent tissue	single cell TCR assay
1479197	male	BLCA	T4aN0Mx	unclear drug instillation, resection	2005676S3	bladder tissue	cancer adjacent tissue	single cell TCR assay
1449837	male	BLCA	T4aN2Mx	GEM instillation, resection	2003806S18	blood	PBMC	single cell TCR assay
1463848	male	BLCA	TaNxMx	TURBT	2004504S1	bladder tissue	cancer tissue	single cell TCR assay
1462709	male	BLCA	unknown	TURBT	2004288S1	bladder tissue	cancer tissue	single cell TCR assay
1462709	male	BLCA	unknown	TURBT	2004288S5	blood	PBMC	single cell TCR assay
